# Feedback between a retinoid-related nuclear receptor and the *let-7* microRNAs controls the pace and number of molting cycles in *C. elegans*

**DOI:** 10.1101/506261

**Authors:** Ruhi Patel, Himani Galagali, John K. Kim, Alison R. Frand

**Author notes:** Equal contributions (Ruhi Patel, Himani Galagali).

## Abstract

Animal development requires coordination among cyclic processes, sequential cell fate specifications, and once-a-lifetime morphogenic events, but the underlying mechanisms are not well understood. *C. elegans* undergo four molts at regular 8–10 h intervals. The pace of the cycle is governed by PERIOD/*lin-42* and other as-yet unknown factors. Cessation of the cycle in young adults is controlled by the *let-7* family of microRNAs and downstream transcription factors in the heterochronic pathway. Here, we characterize a negative feedback loop between NHR-23, the worm homolog of mammalian retinoid-related <u>o</u>rphan receptors (RORs), and the *let-7* family of microRNAs that regulates both the frequency and finite number of molts. The molting cycle is decelerated in *nhr-23* knockdowns, accelerated in *let-7(-)* mutants, and similar to wild type animals in *let-7(-) nhr-23(-)* double mutants. NHR-23 binds response elements (ROREs) in the *let-7* promoter and activates transcription. In turn, *let-*7 dampens *nhr-23* expression across development via a complementary *let-7* binding site (LCS) in the *nhr-23* 3′ UTR. The molecular interactions between NHR-23 and *let-7* hold true for other *let-7* family microRNAs. Either derepression of *nhr-23* transcripts by LCS deletion or high gene dosage of *nhr-23* leads to protracted behavioral quiescence and extra molts in adults. NHR-23 and *let-7* also co-regulate scores of genes required for execution of the molts, including *lin-42.* In addition, ROREs and LCSs isolated from mammalian *ROR* and *let-7* genes function in *C. elegans*, suggesting conservation of this feedback mechanism. We propose that this feedback loop unites the molting timer and the heterochronic gene regulatory network possibly by functioning as a cycle counter.
