## Supplementary material for "Feedback between a retinoid-related nuclear receptor and the *let-7* microRNAs controls the pace and number of molting cycles in *C. elegans*": Key Resources Table

### Sheet: PATEL_ET_AL_2020
		Key Resources Table
		Reagent type (species) or resource	Designation	Source or reference	Identifiers	Additional information	Corresponding Figures
		gene (Caenorhabditis elegans)	nhr-23	WormBaseWS272	nhr-23; C01H6.5
		gene (C. elegans)	let-7	WormBaseWS272	let-7; C05G5.6
		gene (C. elegans)	lin-42	WormBaseWS272	lin-42; F47F6.1
		gene (C. elegans)	mir-84	WormBaseWS272	mir-84; B0395.4
		gene (C. elegans)	mir-48	WormBaseWS272	mir-48; F56A12.3
		gene (C. elegans)	mir-241	WormBaseWS272	mir-241; F56A12.4
		gene (C. elegans)	col-19	WormBaseWS272	col-19; ZK1193.1
		gene (C. elegans)	unc-54	WormBaseWS272	unc-54; F11C3.3
		gene (C. elegans)	lin-41	WormBaseWS272	lin-41; C12C8.3
		gene (C. elegans)	mlt-10	WormBaseWS272	mlt-10; C09E8.3
		gene ( C. briggsae)	nhr-23	WormBase ParaSite WBPS9	nhr-23; WBGene00040598
		gene (D. melongaster)	HR3	Aug. 2014 (BDGP Release 6 + ISO1 MT/dm6)	NM_001259307.3	Coordinates - chr2: 10,203,995-10,227,957 GenBank Accession EC058128, C0278043, EC080062, AY094723
		gene (X. tropicalis)	RORA	Jul. 2016 (Xenopus_tropicalis_v9.1/xenTro9)	NM_001079195.1	Coordinates - chr3: 83,889,614-83,948,330 GenBank mRNAs BC123953
		gene (D. rerio)	mirlet7a-1	Sep. 2014 (GRCz10/danRer10)	NR_029976.1
		gene (D. rerio)	mirlet7a-2	Sep. 2014 (GRCz10/danRer10)	NR_029977.1
		gene (D. rerio)	mirlet7a-3	Sep. 2014 (GRCz10/danRer10)	NR_029978.1
		gene (D. rerio)	mirlet7a-4	Sep. 2014 (GRCz10/danRer10)	NR_029979.1
		gene (D. rerio)	mirlet7a-5	Sep. 2014 (GRCz10/danRer10)	NR_039088.1
		gene (D. rerio)	mirlet7a-6	Sep. 2014 (GRCz10/danRer10)	NR_029981.1
		gene (D. rerio)	RORAB	Sep. 2014 (GRCz10/danRer10)	NM_201067.1	Coordinates - chr7: 29,267,488-29,300,423 GenBank Accession BC051158
		gene (D. rerio)	RORB	Sep. 2014 (GRCz10/danRer10)	NM_001082856.1	Coordinates - chr5: 24,761,303-24,776,994 GenBank Accession CK396220, CK679114, EB861010, B092168, EF107093
		gene (D. rerio)	RORC	Sep. 2014 (GRCz10/danRer10)	NM_001082819.1	Coordinates - chr8: 18,851,532-18,862,800 GenBank Accession EB954643, CA472317, CN51179, CN511196, EB893435, EF107094
		gene (G. gallus)	RORA	Nov. 2011(ICGSC Gallus_gallus-4.0/galGal4)	NM_001289887.1	Coordinates - chr10: 4,187,635-4,536,712 GenBank Accession BU453250, BU298761
		gene (G. gallus)	RORB	Nov. 2011(ICGSC Gallus_gallus-4.0/galGal4)	NM_205093.1	Coordinates - chrZ: 36,402,033-36,535,271 GenBank Accession Y08638
		gene (M. musculus)	Mirlet7a-1	Dec. 2011(GRCm38/mm10)	NR_029725.1
		gene (M. musculus)	Mirlet7a-2	Dec. 2011(GRCm38/mm10)	NR_029726.1
		gene (M. musculus)	RORA	Dec. 2011(GRCm38/mm10)	NM_013646	Coordinates - chr9: 68,653,786- 69,388,246 GenBank Accession AK043990, AK035351, AK087905, AK163917
		gene (M. musculus)	RORB	Dec. 2011(GRCm38/mm10)	NM_146095	Coordinates - chr19: 18,930,605-19,111,196 GenBank Accession AK159011, BC058269
		gene (M. musculus)	RORC	Dec. 2011(GRCm38/mm10)	NM_011281	Coordinates - chr3: 94,377,432-94,398,276 GenBank Accesion AJ132394
		gene ( H. sapiens)	MIRLET7A1	Dec. 2013 (GRCh38/hg38)	NR_029476.1
		gene ( H. sapiens)	MIRLET7A2	Dec. 2013 (GRCh38/hg38)	NR_029477.1
		gene ( H. sapiens)	MIRLET7A3	Dec. 2013 (GRCh38/hg38)	NR_029478.1
		gene ( H. sapiens)	RORA	Dec. 2013 (GRCh38/hg38)	NM_134261	Coordinates - chr15: 60,488,284-61,229,302 GenBank Accesion AL832164, AK055969, BC008831
		gene (H. sapiens)	RORB	Dec. 2013 (GRCh38/hg38)	NM_006914	Coordinates - chr9: 74,497,335-74,693,177 GenBank Accesion BX647070, AK125162
		gene ( H. sapiens)	RORC	Dec. 2013 (GRCh38/hg38)	NM_005060.3	Coordinates - chr1: 151,806,071-151,831,802 GenBank Accession - AL834219
		gene ( H. sapiens)	PER2	Dec. 2013 (GRCh38/hg38)	NM_022817.3	Coordinates - chr2: 238,244,044-238,288,610 GenBank Accession - AB002345
		strain (E. coli)	OP50-1	Caenorhabditis Genetics Center (CGC)	E. coli OP50-1
		strain (E. coli)	HB101	Caenorhabditis Genetics Center (CGC)	E. coli HB101
		strain (E. coli)	DH5α	New England Biolabs	E. coli DH5α
		strain (E. coli)	vector only' bacteria; control for feeding RNAi	Julie Ahringer; PMID: 12529635	E. coli HT115(DE3) + pPD129.36
		strain (E. coli)	bacteria expressing nhr-23 dsRNAs	Julie Ahringer; PMID: 12529635	E. coli HT115(DE3) + pPD129.36 with nhr-23 insert
		strain (C. elegans)	wild type; N2	CGC	N2	wild type (Bristol)
		genetic reagent (C. elegans)	let-7(n2853)	CGC	MT7626	let-7(n2853) X not out-crossed
		genetic reagent (C. elegans)	mir-48(∆) mir-241(∆); mir-84(n4037); let-7s triple knockout	CGC	VT1066	nDf51 V; mir-84(n4037) X	Supplemental Figure 4B, Supplemental Table 1
		genetic reagent (C. elegans)	wgIs43[nhr-23++]; high-copy or increased dosage of nhr-23	CGC	OP43	unc-119(ed3) III; wgIs43[nhr-23::TY1::EGFP::3xFLAG(92C12) + unc 119(+)]	Supplemental Figures 5A, 5B, 5C
		genetic reagent (C. elegans)	mgIs49; mlt-10 transcriptional reporter strain	Frand Lab; PMID: 16122351	GR1395	mgIs49[mlt-10p::gfp-pest ttx-3p::gfp] IV	Supplemental Table 1
		genetic reagent (C. elegans)	let-7(mg279); partial loss-of-function let-7 mutation	Frand Lab; PMID: 17065234	GR1436	mgIs49[mlt-10p::gfp-pest ttx-3p::gfp] IV; let-7(mg279) X	Supplemental Table 1
		genetic reagent (C. elegans)	let-7(mg279) mir-84(tm1304)	Frand Lab; PMID: 17065234	ARF249	mgIs49[mlt-10p::gfp-pest ttx-3p::gfp] IV; let-7(mg279) mir-84(tm1304) X	Supplemental Table 1
		genetic reagent (C. elegans)	let-7p::nls-GFP; transcriptional reporter for let-7	Amy Pasquinelli; PMID: 23201578	PQ462	apIs[let-7bp::NLS::gfp::let-858 3'UTR unc-119(+)] II; unc-119(ed9) III	Supplemental Figures 2A, 2B
		genetic reagent (C. elegans)	let-7(n2853); strong loss-of-function let-7 mutation	Kim Lab	QK059	let-7(n2853) X out-crossed 3x	Figures 2B, 2C, 6A, 8B, 8D, 9C, Supplemental Figures 4A, 6A, 6B, 7C, Supplemental Table 1
		genetic reagent (C. elegans)	nhr-23::GFP partial translational reporter strain	Marta Kostrouchova; PMID: 9521900
		genetic reagent (C. elegans)	nhr-23(aaa20) CRISPR allele - initial isolate	This report	ARF413	nhr-23(aaa20) I not out-crossed. See "Editing the C. elegans Genome" in Method Details.
		genetic reagent (C. elegans)	nhr-23(aaa20); nhr-23 3'UTR(ΔLCS) mutant strain	This report	ARF414	nhr-23(aaa20) I out-crossed 3x. See "Editing the C. elegans Genome" in Method Details.	Figures 6A, 6B, 6C, 7A, 7B, 7C, 8B, 8D, 9C, Supplemental Figures 4A, 6A, 6B, 7C, Supplemental Table 1
		genetic reagent (C. elegans)	nhr-23::3xflag; nhr-23(xk22)	This report	QK159	nhr-23(xk22) I out-crossed 5x. See "Editing the C. elegans Genome" in Method Details.	Figures 3B, 3C, 4B, 9A, Supplemental Figures 1C, 1E
		genetic reagent (C. elegans)	aaaEx97; unc-54 3'UTR reporter strain; negative control for bicistronic reporter system	This report	ARF370	aaaEx97[dpy-7p::tdtomato::unc-54 3'UTR::SL2::gfp::unc-54 3'UTR + ttx-3::gfp] See "Construction of Fusion Genes and Transgenic Strains" in Method Details.	Figures 5C, 5D
		genetic reagent (C. elegans)	aaaEx129; nhr-23 3'UTR reporter strain	This report	ARF372	aaaEx129[dpy-7p::tdtomato::nhr-23 3'UTR::SL2::gfp::unc-54 3'UTR + ttx-3::gfp]. See "Construction of Fusion Genes and Transgenic Strains" in Method Details.	Figures 5C, 5D, 5E
		genetic reagent (C. elegans)	aaaEx146; lin-41 3'UTR reporter strain; positive control for bicistronic reporter system	This report	ARF399	aaaEx146[dpy-7p::tdtomato::lin-41 3'UTR::SL2::gfp::unc-54 3'UTR + ttx-3::gfp]. See "Construction of Fusion Genes and Transgenic Strains" in Method Details.	Figures 5C, 5D
		genetic reagent (C. elegans)	aaaEx131; nhr-23 3'UTR(ΔLCS) reporter strain	This report	ARF374	aaaEx131[dpy-7p::tdtomato::nhr-23 3'UTR(ΔLCS)::SL2::gfp::unc-54 3'UTR + ttx‑3::gfp]. See "Construction of Fusion Genes and Transgenic Strains" in Method Details.	Figures 5C, 5E
		genetic reagent (C. elegans)	aaaEx165; nhr-23 3'UTR(Δ623-646) reporter strain	This report	ARF400	aaaEx165[dpy-7p::tdtomato::nhr-23 3'UTR(Δ623-646)::SL2::gfp::unc-54 3'UTR + ttx-3::gfp]. See "Construction of Fusion Genes and Transgenic Strains" in Method Details.	Figure 5E
		genetic reagent (C. elegans)	aaaEx166; nhr-23 3'UTR(Δ227-249) reporter strain	This report	ARF401	aaaEx166[dpy-7p::tdtomato::nhr-23 3'UTR(Δ227-249)::SL2::gfp::unc-54 3'UTR ttx-3::gfp]. See "Construction of Fusion Genes and Transgenic Strains" in Method Details.	Figure 5E
		genetic reagent (C. elegans)	aaaEx130; nhr-23 3'UTR(Δ26-42) reporter strain	This report	ARF373	aaaEx130[dpy-7p::tdtomato::nhr-23 3'UTR(Δ26-42)::SL2::gfp::unc-54 3'UTR ttx‑3::gfp]. See "Construction of Fusion Genes and Transgenic Strains" in Method Details.	Figure 5E
		genetic reagent (C. elegans)	wgIs43; let-7(mg279) mir-84(tm1304)	This report	ARF422	wgIs43[nhr 23::TY1::EGFP::3xFLAG(92C12) + unc 119(+)]; let-7(mg279) mir‑84(tm1304) X See "Construction of Fusion Genes and Transgenic Strains" in Method Details.	Supplemental Figure 5C
		genetic reagent (C. elegans)	aaaEx180, mouse let-7p::gfp transcriptional reporter	This report	ARF431	aaaEx180[Mmu-let-7a-1p::gfp ttx-3::gfp] See "Construction of Fusion Genes and Transgenic Strains" in Method Details.	Figures 10B, 10C
		genetic reagent (C. elegans)	aaaEx172; Hs. RORB 3'UTR reporter - line 1	This report	ARF423 (RA101)	aaaEx172[dpy-7p::tdtomato::Hs. RORB 3'UTR::SL2::gfp::unc-54 3'UTR + ttx‑3::gfp]. See "Construction of Fusion Genes and Transgenic Strains" in Method Details.	Figures 10E, 10F, Supplemental Figure 8B
		genetic reagent (C. elegans)	aaaEx173, Hs. RORB 3'UTR reporter - line 2	This report	ARF424 (RA102)	aaaEx173[dpy-7p::tdtomato::Hs. RORB 3'UTR::SL2::gfp::unc-54 3'UTR + ttx‑3::gfp].See "Construction of Fusion Genes and Transgenic Strains" in Method Details.	Figure 10F, Supplemental Figure 8B
		genetic reagent (C. elegans)	aaaEx174; Hs. RORB 3'UTR(ΔLCS) reporter strain - line 1	This report	ARF425 (RA106)	aaaEx174[dpy-7p::tdtomato::Hs. RORB 3'UTR(ΔLCS)::SL2::gfp::unc-54 + 3'UTR; ttx-3::gfp]. See "Construction of Fusion Genes and Transgenic Strains" in Method Details.	Figures 10E, 10F, Supplemental Figure 8B
		genetic reagent (C. elegans)	aaaEx175; Hs. RORB 3'UTR reporter strain - line 2	This report	ARF426 (RA107)	aaaEx175[dpy-7p::tdtomato::Hs. RORB 3'UTR(ΔLCS)::SL2::gfp::unc-54 3'UTR + ttx-3::gfp]. See "Construction of Fusion Genes and Transgenic Strains" in Method Details.	Figure 10F, Supplemental Figure 8B
		genetic reagent (C. elegans)	aaaEx176; Ms. RORA 3'UTR reporter strain - line 1	This report	ARF427 (RA104)	aaaEx176[dpy-7p::tdtomato::Ms. RORA 3'UTR::SL2::gfp::unc-54 3'UTR + ttx‑3::gfp]. See "Construction of Fusion Genes and Transgenic Strains" in Method Details.	Figure 10H, Supplemental Figure 8C
		genetic reagent (C. elegans)	aaaEx177; Ms. RORA 3'UTR reporter strain - line 2	This report	ARF428 (RA105)	aaaEx177[dpy-7p::tdtomato::Ms. RORA 3'UTR::SL2::gfp::unc-54 3'UTR + ttx-3::gfp]. See "Construction of Fusion Genes and Transgenic Strains" in Method Details.	Figures 10G, 10H, Supplemental Figure 8C
		genetic reagent (C. elegans)	aaaEx178; Ms. RORA 3'UTR(ΔLCS) reporter strain - line 1	This report	ARF429 (RA109)	aaaEx178[dpy-7p::tdtomato::Ms. RORA 3'UTR(ΔLCS)::SL2::gfp::unc-54 3'UTR + ttx-3::gfp]. See "Construction of Fusion Genes and Transgenic Strains" in Method Details.	Figures 10G, 10H, Supplemental Figure 8C
		genetic reagent (C. elegans)	aaaEx179; Ms. RORA 3'UTR(ΔLCS) reporter strain - line 2	This report	ARF430 (RA110)	aaaEx179[dpy-7p::tdtomato::Ms. RORA 3'UTR(ΔLCS)::SL2::gfp::unc-54 3'UTR + ttx-3::gfp]. See "Construction of Fusion Genes and Transgenic Strains" in Method Details.	Figures 10G, 10H, Supplemental Figure 8C
		genetic reagent (C. elegans)	aaaEx181; NHR-23::GFP strain	This report	ARF432	aaaEx181[nhr-23p::nhr-23::gfp::unc-54 3'UTR + ttx-3::gfp]. See "Construction of Fusion Genes and Transgenic Strains" in Method Details.	Figures 9D, 9E, 9F
		genetic reagent (C. elegans)	let-7(scRORE1, scRORE3) CRISPR allele; let-7(xk39)	This report	QK198	let-7(xk39) X outcrossed 3x. See Method Details: Editing the C. elegans genome.	Figures 4C, 4D, 4F
		genetic reagent (C. elegans)	let-7(scRORE1, scRORE3) CRISPR allele; let-7(xk42)	This report	QK199	let-7(xk42) X outcrossed 3x. See Method Details: Editing the C. elegans genome.	Figure 4F
		genetic reagent (C. elegans)	let-7(scRORE1, scRORE2) CRISPR allele; let-7(xk41)	This report	QK201	let-7(xk41) X out-crossed 3x. See Method Details: Editing the C. elegans genome.	Figures 4C, 4D, 4F
		genetic reagent (C. elegans)	let-7(scRORE1, scRORE2) CRISPR allele; let-7(xk43)	This report	QK202	let-7(xk43) X out-crossed 3x. See Method Details: Editing the C. elegans genome.	Figure 4F
		genetic reagent (C. elegans)	let-7(scRORE1, scRORE2) CRISPR allele; let-7(xk44)	This report	QK203	let-7(xk44) X out-crossed 3x. See Method Details: Editing the C. elegans genome.	Figure 4F
		genetic reagent (C. elegans)	wIs54(scm::GFP); let-7(scRORE1, scRORE3) CRISPR allele; let-7(xk39)	This report	QK204	wIs54(scm::GFP); let-7(xk39) X.	Figure 4E
		genetic reagent (C. elegans)	wIs54(scm::GFP); let-7(scRORE1, scRORE3) CRISPR allele; let-7(xk42)	This report	QK205	wIs54(scm::GFP); let-7(xk42) X.	Figure 4E
		genetic reagent (C. elegans)	wIs54(scm::GFP); let-7(mg279)	This report	QK206	wIs54(scm::GFP); let-7(mg279) X.	Figure 4E
		genetic reagent (C. elegans)	wIs54(scm::GFP); let-7(scRORE1, scRORE2) CRISPR allele; let-7(xk41)	This report	QK208	wIs54(scm::GFP); let-7(xk41) X.	Figure 4E
		genetic reagent (C. elegans)	wIs54(scm::GFP); let-7(scRORE1, scRORE2); let-7(xk43)	This report	QK209	wIs54(scm::GFP); let-7(xk43) X.	Figure 4E
		genetic reagent (C. elegans)	wIs54(scm::GFP); let-7(scRORE1, scRORE2) CRISPR allele; let-7(xk44)	This report	QK210	wIs54(scm::GFP); let-7(xk44) X.	Figure 4E
		genetic reagent (C. elegans)	wIs54(scm::GFP); let-7(n2853)	This report	QK036	wIs54(scm::GFP); let-7(n2853) X	Figure 4E
		genetic reagent (C. elegans)	nhr-23(xk22); let-7(scRORE1, scRORE3) CRISPR allele; let-7(xk39)	This report	QK211	nhr-23(xk22) I; let-7(xk39) X.	Figure 4C, Supplemental Figure 1E
		genetic reagent (C. elegans)	nhr-23(xk22); let-7(scRORE1, scRORE2) CRISPR allele; let-7(xk41)	This report	QK212	nhr-23(xk22) I; let-7(xk41) X.	Figure 4C, Supplemental Figure 1E
		recombinant DNA reagent	unc-54 3'UTR reporter; negative control for bicistronic fusion genes	This report	pHR011	dpy-7p::tdtomato::unc-54 3'UTR::SL2::gfp::unc-54 3'UTR. See "Construction of Fusion Genes and Transgenic Strains" in Methods.
		recombinant DNA reagent	nhr-23 3'UTR bicistronic reporter construct	This report	pHR017	dpy-7p::tdtomato::nhr-23 3'UTR::SL2::gfp::unc-54 3'UTR. See "Construction of Fusion Genes and Transgenic Strains" in Methods.
		recombinant DNA reagent	lin-41 3'UTR reporter; positive control for bicistronic fusion genes	This report	pHR023	dpy-7p::tdtomato::lin-41 3'UTR::SL2::gfp::unc-54 3'UTR. See "Construction of Fusion Genes and Transgenic Strains" in Methods.
		recombinant DNA reagent	nhr-23 3'UTR(ΔLCS) bicistronic reporter construct	This report	pHR021	dpy-7p::tdtomato::nhr-23 3'UTRΔLCS::SL2::gfp::unc-54 3'UTR. See section titled "Construction of Fusion Genes and Transgenic Strains" in Methods.
		recombinant DNA reagent	nhr-23 3'UTR(Δ623-646) bicistronic reporter construct	This report	pHR022	dpy-7p::tdtomato::nhr-23 3'UTRΔ623-646::SL2::gfp::unc-54 3'UTR. See section titled "Construction of Fusion Genes and Transgenic Strains" in Methods.
		recombinant DNA reagent	nhr-23 3'UTR(Δ227-249) bicistronic reporter construct	This report	pHR026	dpy-7p::tdtomato::nhr-23 3'UTRΔ227-249::SL2::gfp::unc-54 3'UTR. See section titled "Construction of Fusion Genes and Transgenic Strains" in Methods.
		recombinant DNA reagent	nhr-23 3'UTR(Δ26-42) bicistronic reporter construct	This report	pHR020	dpy-7p::tdtomato::nhr-23 3'UTRΔ26-42::SL2::gfp::unc-54 3'UTR. See section titled "Construction of Fusion Genes and Transgenic Strains" in Methods.
		recombinant DNA reagent	mouse let-7 promoter fused to GFP	This report	pRA46	aaaEx180[Mmu-let-7a-1p::gfp ttx-3::gfp]. See section titled "Construction of Fusion Genes and Transgenic Strains" in Methods.
		recombinant DNA reagent	Mm. RORA 3'UTR bicistronic reporter construct	This report	pRA41	dpy-7p::tdtomato::Mm RORA 3'UTR::SL2::gfp::unc-54 3'UTR. See section titled "Construction of Fusion Genes and Transgenic Strains" in Methods.
		recombinant DNA reagent	Mm. RORA 3'UTR(ΔLCS) bicistronic reporter construct	This report	pRA43	dpy-7p::tdtomato::Mm RORA 3'UTRΔLCS ::SL2::gfp::unc-54 3'UTR. See section titled "Construction of Fusion Genes and Transgenic Strains" in Methods.
		recombinant DNA reagent	Hs. RORB 3'UTR bicistronic reporter construct	This report	pRA38	dpy-7p::tdtomato::Hs RORB 3'UTR::SL2::gfp::unc-54 3'UTR. See section titled "Construction of Fusion Genes and Transgenic Strains" in Methods.
		recombinant DNA reagent	Hs. RORB 3'UTR(ΔLCS) bicistronic reporter construct	This report	pRA40	dpy-7p::tdtomato::Hs RORB 3'UTRΔLCS ::SL2::gfp::unc-54 3'UTR. See section titled "Construction of Fusion Genes and Transgenic Strains" in Methods.
		recombinant DNA reagent	nhr-23::GFP partial translational reporter	Kostrouchova et al, 1998.	plasmid 4271	nhr-23p::nhr-23::gfp::unc-543'UTR
		antibody	Monoclonal Anti-Flag M2 antibody	Sigma-Aldrich	F3165
		peptide, recombinant protein	CAS9 protein	PNA Bio	CP01
		peptide, recombinant protein	1x HALT Protease and Phosphatase Inhibitor	ThermoFisher Scientific	78443
		peptide, recombinant protein	Proteinase K	ThermoFisher Scientific	25530015
		peptide, recombinant protein	RNase A	ThermoFisher Scientific	12091021
		peptide, recombinant protein	RNAsin Plus RNase inhibitor, 1 U/µL	Promega	N2611
		peptide, recombinant protein	Transcriptor Reverse Transcriptase, 0.5 U/µL	Roche	3531295001
		peptide, recombinant protein	KpnI-HF	New England Biolabs	R3142S
		peptide, recombinant protein	NotI-HF	New England Biolabs	R3189S
		commercial assay or kit	Gibson DNA Assembly Kit	New England Biolabs	E5510S
		commercial assay or kit	TOPO TA Cloning Kit	ThermoFisher Scientific	450641
		commercial assay or kit	Phusion High-Fidelity DNA Polymerase	New England Biolabs	M0530S
		commercial assay or kit	Q5 Site-Directed Mutagenesis Kit	New England Biolabs	E0554S
		commercial assay or kit	TURBO DNase Kit	ThermoFisher Scientific	AM1907
		commercial assay or kit	High-Capacity cDNA Reverse Transcription Kit	ThermoFisher Scientific	4368814
		commercial assay or kit	SuperScript III Reverse Transcriptase	Invitrogen	18080044
		commercial assay or kit	TaqMan Universal PCR Master Mix, no AmpErase UNG	ThermoFisher Scientific	4364341
		commercial assay or kit	TaqMan assay for lin-42	ThermoFisher Scientific	CE02593603_M1
		commercial assay or kit	TaqMan assay for nhr-23	ThermoFisher Scientific	CE02405513_G1
		commercial assay or kit	TaqMan assay for mlt-10	ThermoFisher Scientific	CE02426995_M1
		commercial assay or kit	TaqMan assay for fbn-1	ThermoFisher Scientific	CE02449109_G1
		commercial assay or kit	TaqMan assay for ama-1	ThermoFisher Scientific	CE02462732_G1
		commercial assay or kit	TaqMan assay for primary let-7	ThermoFisher Scientific	AJ1RUH0
		commercial assay or kit	TaqMan assay for primary mir-84	ThermoFisher Scientific	AJ5IO2R
		commercial assay or kit	TaqMan assay for primary mir-48	ThermoFisher Scientific	AJ205NW
		commercial assay or kit	TaqMan assay for primary mir-241	ThermoFisher Scientific	AJ39QT4
		commercial assay or kit	TaqMan assay for mature let-7	ThermoFisher Scientific	377
		commercial assay or kit	TaqMan assay for mature mir-84	ThermoFisher Scientific	236
		commercial assay or kit	TaqMan assay for mature mir-48	ThermoFisher Scientific	208
		commercial assay or kit	TaqMan assay for mature mir-241	ThermoFisher Scientific	249
		commercial assay or kit	TaqMan assay for U18	ThermoFisher Scientific	1764
		chemical compound	Isopropyl β-D-1-thiogalactopyranoside (IPTG)	Laguna Scientific	6055-5
		chemical compound	TRIzol	ThermoFisher Scientific	15596026
		chemical compound	Chloroform: Isoamyl alcohol (24:1)	OmniPur	3160-450ML
		chemical compound	Acid Phenol: Chloroform (5:1)	ThermoFisher Scientific	AM9720
		chemical compound	Isopropanol, 100%	Sigma‑Aldrich	I9516
		chemical compound	GlycoBlue	Sigma‑Aldrich	AM9515
		chemical compound	Random primers, 25 ng/µL	Promega	C1181
		chemical compound	dNTPs, 1 mM	New England Biolabs	N0446S
		chemical compound	Novex Tris- Glycine SDS Sample Buffer	ThermoFisher Scientific	LC2676
		chemical compound	Absolute Blue SYBR Green	ThermoFisher Scientific	AB4322B
		chemical compound	Dynabeads M-280 Streptavidin	ThermoFisher Scientific	11205D
		software or algorithm	Photoshop 21.0.1	Adobe	NA
		software or algorithm	Illustrator 24.0.1	Adobe	NA
		software or algorithm	NCBI BLAST	National Insitutes of Health	NA
		software or algorithm	ImageJ v2.0.0-rc-43/1.50e	National Insitutes of Health	NA
		software or algorithm	SnapGene	GSL Biotech LLC	NA
		software or algorithm	RNAhybrid	PMID: 15383676	NA
		software or algorithm	GraphPad Prism v6.0h	GraphPad Software, Inc.	NA
		software or algorithm	Volocity 6.3	Perkin Elmer	NA
		software or algorithm	R version 3.5.2	R Studio	NA
		software or algorithm	RStudio version 1.1.463	R Studio	NA
